# The experimentally evolved fluconazole-resistant Clade II isolates of *Candidozyma auris* exhibit a distinct lipid compositional landscape, highlighting intra-clade sphingolipid heterogeneity

**DOI:** 10.1101/2025.03.13.642928

**Authors:** Praveen Kumar, Basharat Ali, Mohit Kumar, Hans Carolus, Celia Lobo Romero, Rudy Vergauwen, Anshu Chauhan, Aswathy Narayanan, Atanu Banerjee, Naseem A. Gaur, Ashutosh Singh, Patrick Van Dijck, Arunaloke Chakrabarti, Shiva Prakash M. Rudramurthy, Kaustuv Sanyal, Rajendra Prasad

## Abstract

The intrinsic resistance of *Candidozyma auris* to antifungal drugs poses a major therapeutic challenge, with conventional resistance mechanisms providing only partial explanations. Sphingolipids (SLs), known for their interclade heterogeneity, play a crucial role in antifungal resistance. This study examined the SL landscape in two drug-susceptible clade II isolates, C-line and P-line, from distinct geographical origins, which were experimentally evolved to develop stable fluconazole (FLC) resistance. The progenitors displayed distinct SL profiles, P1 had higher PhytoCer and αOHPhytoCer, indicating a more active acidic SL biosynthesis branch, whereas C1 exhibited elevated αOHGlcCer, αOHCer, and LCBs, reflecting a greater role of the neutral biosynthesis branch. The principal component analysis (PCA) also confirmed distinct segregation of the two progenitors. Upon evolution, P1.1 and C1.1 adaptors showed significant SL alterations. P1.1 exhibited PhytoCer enrichment, while C1.1 showed reduced αOHGlcCer alongside increased PhytoCer, dhCer and αOHPhytoCer levels. Notably, αOHGlcCer remained unchanged in P1.1, whereas LCBs and αOHPhytoCer decreased compared to P1. Despite these lineage-specific differences between the progenitors, both evolved replicates exhibited increased PhytoCer as a common denominator like what is also observed in clinical FLC-resistant isolates. These findings highlight intra-clade SL variability and suggest that specific SLs contribute to FLC resistance in *C. auris*.
