## Supplementary File 1 for "The experimentally evolved fluconazole-resistant Clade II isolates of *Candidozyma auris* exhibit a distinct lipid compositional landscape, highlighting intra-clade sphingolipid heterogeneity"

### Sheet: SLs of C-line
Sheet 1: SL profiling of CBS10913T(C1) and evolved fluconazole resistant adaptor(C1.1). Data represents %age of total SL content normalized to per mg protein.
		Progenitor (C1)			Adaptor (C1.1)			p-value
Classes	Molecular Species	C1_1	C1_2	C1_3	C1.1_1	C1.1_2	C1.1_3	C1 vs C1.1
LCB	DHS	0.0242859	0.0325465	0.0241769	0.0185096	0.0293474	0.0293187	0.39637
	DHS-1-P	0.0239266	0.0370432	0	0.0192609	0.00135573	0.00981754	0.222295
	SPH	0.00241651	0	0.00219222	0.00107562	0.00180761	0.00170953	0.497518
	SPH-1-P	0	0.000799671	0	0	0.000165252	0	0.240291
	PHS	0.440464	0.564996	0.469289	0.349718	0.393853	0.391447	0.0241108
	PHS-1-P	0	0	0	0	1.23681e-05	0	0.18695
	Total LCBs	0.491093	0.635385	0.495658	0.388564	0.426541	0.432292	0.0322076
dhCer	d18:0/18:0	1.06282	1.43217	1.14583	0.931365	1.00439	1.04061	0.0649106
	d18:0/24:0	1.49389	1.2277	1.88155	4.21116	2.74214	3.03113	0.010626
	d18:0/26:0	1.0538	0.765799	1.07106	2.27883	1.16342	1.37572	0.0727289
	d18:0/28:0	0.112789	0.219879	0.0509295	0.134275	0.0685381	0.0422366	0.229548
	Total dhCer	3.7233	3.64554	4.14937	7.55564	4.9785	5.48969	0.0270512
Cer	d18:1/18:0	0.0119879	0.0200603	0.0173271	0.0168579	0.0169168	0.0187691	0.344428
	d18:1/24:0	0.0273647	0.0452086	0.0875894	0.0999836	0.0829993	0.0483902	0.184248
	d18:1/26:0	0.0337498	0.0506664	0.0419211	0.0327005	0.0334431	0.00307635	0.0811595
	d18:1/28:0	0	0.0639782	0.00196494	0.0158929	0.0290132	0.019025	0.488237
	Total Cer	0.0731023	0.179914	0.148802	0.165435	0.162372	0.0892606	0.45288
PhytoCer	t18:0/18:0	0.0794927	0.109997	0.0994679	0.0741321	0.0916261	0.0812586	0.122853
	t18:0/24:0	13.8841	12.7052	16.7453	21.9647	18.7968	19.2877	0.0114759
	t18:0/26:0	22.7829	16.0511	24.7853	31.4482	22.6585	28.7014	0.0796256
	t18:0/28:0	5.89496	2.96734	2.54531	2.70121	2.07789	2.20137	0.120038
	Total PhytoCer	42.6414	31.8336	44.1754	56.1883	43.6248	50.2718	0.0599892
αOHPhytoCer	t18:0/18:0(OH)	0.0702198	0.0813554	0.0571402	0.045786	0.069069	0.0753534	0.308497
	t18:0/24:0(OH)	1.45661	1.64633	1.94358	2.65701	2.30076	2.54919	0.00485781
	t18:0/26:0(OH)	0.393876	0.0815981	0.15694	0.206114	0.125364	0.19343	0.365746
	t18:0/28:0(OH)	0.000476881	0	0	0.00306184	0	0	0.225546
	Total αPhytoCer	1.92118	1.80928	2.15766	2.91197	2.49519	2.81798	0.0043632
αOHCer	d18:1/18:0(OH)	1.16655	1.73831	1.30102	1.67415	1.87534	1.82604	0.0500163
	d18:1/24:0(OH)	0.039513	0.034171	0.083277	0.100233	0.0774518	0.0462002	0.184684
	d18:1/26:0(OH)	0	0.0650416	0.00782753	0	0.0160394	0.00963496	0.262363
	d18:1/28:0(OH)	0.00223334	0.14231	0.00730095	0.00574477	0	0	0.0990904
	d18:2/18:0(OH)	3.20791	3.99726	3.10297	2.69004	3.40751	3.02072	0.160343
	d19:2/18:0(OH)	0.09	0.148791	0.074546	0.174376	0.122059	0.0770765	0.0736659
	Total αOHCer	4.50621	6.12589	4.57695	4.64454	5.4984	4.97967	0.48114
	GlcCer(d18:1/18:0(OH))	0.169357	0.223667	0.194458	0.120054	0.128038	0.160384	0.0201726
αOHGlcCer	GlcCer(d18:2/18:0(OH))	0.0244269	0.0338336	0.0230062	0.0177349	0.0248398	0.0240624	0.148738
	GlcCer(d19:2/18:0(OH))	46.1477	55.2011	43.8336	27.6677	42.3347	35.4393	0.0363343
	GlcCer(d19:2/24:0(OH))	0.277369	0.275994	0.231174	0.320334	0.300376	0.268842	0.0880533
	GlcCer(d19:2/26:0(OH))	0.0229999	0.0370847	0.0127342	0.0177708	0.0245553	0.0256062	0.419062
	Total αOHGlcCer	46.6418	55.7717	44.295	28.1436	42.8125	35.9182	0.036474
								p<0.05

### Sheet: SLs of P-line
Sheet 2: SL profiling of NCCPF_470296(P1) and evolved fluconazole resistant adaptor(P1.1). Data represents %age of total SL content normalized to per mg protein.
		Progenitor (P1)			Adaptor (P1.1)			p-value
	Molecular Species	P1_1	P1_2	P1_3	P1.1_1	P1.1_2	P1.1_3	P1 vs P1.1
LCB	DHS	0.0953996	0.0603945	0.0730255	0.0207401	0.0101461	0.0147461	0.00231848
	DHS-1-P	0.0147656	0.0128379	0.0138417	0.00253192	0.00292996	0.00104075	6.48049e-05
	SPH	0.00590236	0.00434893	0.00737143	0.00719533	0.00356935	0.00639458	0.458838
	SPH-1-P	0.000228449	-0.0002235	0.0001701	0.000364998	9.29819e-05	3.21064e-05	0.290374
	PHS	0.468412	0.3641	0.339062	0.200482	0.0972922	0.121164	0.00380847
	PHS-1-P	0.000427058	0.000317416	-9.43603e-06	-0.000335814	-3.00152e-05	-0.00014503	0.0294226
	Total LCBs	0.585135	0.441775	0.433461	0.230978	0.114001	0.143233	0.00292881
dhCer	d18:0/18:0	5.09422	4.80842	3.87131	4.4748	4.13006	4.30802	0.247382
	d18:0/24:0	5.55533	4.38449	5.30896	2.88686	3.12548	3.21123	0.00277615
	d18:0/26:0	1.18786	0.848951	0.98357	1.62487	1.84238	1.78522	0.00162168
	d18:0/28:0	0.318303	0.200913	0.188843	0.456013	0.433065	0.682769	0.0163221
	Total dhCer	12.1557	10.2428	10.3527	9.44253	9.53098	9.98724	0.0603681
Cer	d18:1/18:0	0.0269955	0.0246954	0.026589	0.0277478	0.0202983	0.0183013	0.12513
	d18:1/24:0	0.0967488	0.0618239	0.0481943	0.0429873	0.125771	0.129079	0.195949
	d18:1/26:0	0.0106963	0.0297947	0.0364381	0.014366	0.0859754	0.109631	0.104588
	d18:1/28:0	0.017156	0.0211678	0.0152246	0.0482062	0.0443061	0.0780715	0.0112809
	Total Cer	0.151597	0.137482	0.126446	0.133307	0.276351	0.335083	0.0715961
PhytoCer	t18:0/18:0	1.67121	1.91559	1.52308	1.37892	1.3579	1.17116	0.0193449
	t18:0/24:0	37.1349	37.5257	37.8804	18.855	18.5015	18.7168	7.73679e-08
	t18:0/26:0	13.0787	12.2393	12.6245	38.7864	38.2517	41.1103	4.00158e-06
	t18:0/28:0	2.10632	1.48081	1.41261	4.67179	4.15937	5.02011	0.000450576
	Total PhytoCer	53.9911	53.1614	53.4406	63.6922	62.2705	66.0183	0.000364576
αOHPhytoCer	t18:0/18:0(OH)	0.0374331	0.0488527	0.0417158	0.0381519	0.0443501	0.0376652	0.273074
	t18:0/24:0(OH)	17.0817	18.2665	19.2432	9.26145	7.98591	8.8618	0.000100672
	t18:0/26:0(OH)	1.50438	1.57017	1.41192	0.729776	0.802501	0.598362	0.000239211
	t18:0/28:0(OH)	0.00521465	0.00337753	0.00165238	0.00721087	0.00161004	0.00942198	0.176737
	Total αPhytoCer	18.6287	19.8889	20.6985	10.0366	8.83437	9.50725	6.09786e-05
αOHCer	d18:1/18:0(OH)	0.273519	0.24267	0.19907	0.532806	0.841748	0.673492	0.00421399
	d18:1/24:0(OH)	0.798601	0.646658	0.54218	0.812159	1.0322	1.34901	0.0402219
	d18:1/26:0(OH)	0.428152	0.370099	0.323737	0.744822	0.696991	1.08805	0.0104104
	d18:1/28:0(OH)	0.454393	0.261775	0.210848	0.404608	0.547825	0.835704	0.0611637
	d18:2/18:0(OH)	0.316662	0.592089	0.381386	0.522364	0.716425	0.308321	0.292276
	d19:2/18:0(OH)	0.245322	0.405596	0.363069	0.438467	0.57035	0.338907	0.124179
	Total αOHCer	0.888736	1.26084	1.15821	1.19742	1.76356	0.7236	0.357539
αOHGlcCer	GlcCer(d18:1/18:0(OH))	0.115534	0.132706	0.148894	0.026437	0.0496636	0.0391969	0.00066165
	GlcCer(d18:2/18:0(OH))	0.95736	1.24868	1.01875	1.37549	1.91405	1.34763	0.041397
	GlcCer(d19:2/18:0(OH))	11.5454	12.6801	12.1417	12.7026	13.8959	9.89366	0.487305
	GlcCer(d19:2/24:0(OH))	0.168395	0.17442	0.0485671	0.024025	0.0332259	0.0619482	0.0499633
	GlcCer(d19:2/26:0(OH))	0.000559206	0	0.00122479	0.00957212	-0.00226891	0.00731518	0.152932
	Total αOHGlcCer	12.7872	14.2359	13.3591	14.1381	15.8906	11.3498	0.411314
								p<0.05

### Sheet: Sterols of C and P-lines
Sheet 3: GCMS based sterol profiling of CBS10913T(C1), NCCPF_470296 (P1) and their evolved fluconazole resistant adaptors C1.1 and P1.1 respectively . Data represents sterol content relative to internal standard
	C1-1	C1-2	C1-3	C1.1-1	C1.1-2	C1.1-3	P1-1	P1-2	P1-3	P1.1-1	P1.1-2	P1.1-3
Ergosterol	2.23096	2.47387	1.96852	1.92486	2.15205	1.90245	1.4775	1.31821	1.77872	2.15397	2.22654	1.84204
Ergosta-5,7-dienol	0.100789	0.134989	0.111436	0.0723568	0.113142	0.100431	0.226913	0.227268	0.308153	0.166795	0.220011	0.186649
Cholesta-5,7-24-trienol	0.00609862	0.00857725	0.00642587	0.00478882	0.00665304	0.00617591	0.00388881	0.00422291	0.00572879	0.00512193	0.0072823	0.0057374
Cholesta-7,24-dienol	0.00131481	0.00177264	0.00142606	0.000821864	0.00087001	0.000744665	0.000945787	0.00116603	0.0222	0.00106389	0.00144453	0.00110375
Lanosterol	0.152306	0.250027	0.184841	0.137343	0.231126	0.168306	0.0194564	0.0211394	0.0285572	0.0243471	0.0363501	0.0284812
Eburicol	0.00025195	0.00045636	0.00032764	0.000258183	0.000406426	0.000349251	7.06941e-05	4.99066e-05	0.000104838	9.49822e-05	0.000144241	8.12345e-05
Fecosterol	0.0378973	0.0513408	0.0398905	0.0370281	0.0521316	0.044933	0.0112236	0.011634	0.0154673	0.0226703	0.0294258	0.0257056
Zymosterol	0.0653614	0.0893207	0.0722342	0.0524948	0.0764452	0.0683996	0.0198532	0.0199981	0.0254993	0.0474251	0.0640231	0.0548701
Episterol	0.1061	0.138185	0.109489	0.0875233	0.129169	0.111712	0.0364026	0.0367127	0.0490702	0.0833723	0.109232	0.0924278
Proportion of different sterol intermediates
	Ergosterol			Ergosta-5,7-dienol			Cholesta-5,7-24-trienol			Cholesta-7,24-dienol			Lanosterol			Eburicol			Fecosterol			Zymosterol			Episterol
Strains	Replicate-1	Replicate-2	Replicate-3	Replicate-1	Replicate-2	Replicate-3	Replicate-1	Replicate-2	Replicate-3	Replicate-1	Replicate-2	Replicate-3	Replicate-1	Replicate-2	Replicate-3	Replicate-1	Replicate-2	Replicate-3	Replicate-1	Replicate-2	Replicate-3	Replicate-1	Replicate-2	Replicate-3	Replicate-1	Replicate-2	Replicate-3
C1	82.5951	78.572	78.9115	3.73144	4.28737	4.46711	0.225785	0.27242	0.257592	0.0486773	0.0563003	0.0571661	5.6387	7.94106	7.4097	0.00932775	0.0144943	0.013134	1.40304	1.63062	1.59908	2.41982	2.83689	2.89564	3.92807	4.38888	4.38905
C1.1	83.0585	77.9166	79.1533	3.12223	4.09639	4.17854	0.20664	0.240878	0.256955	0.0354638	0.0314993	0.0309825	5.9264	8.36808	7.00254	0.0111407	0.0147149	0.0145309	1.59778	1.88746	1.86949	2.26517	2.76775	2.84583	3.77667	4.67667	4.64788
P1	82.2545	80.359	79.6382	12.6325	13.8544	13.7969	0.216496	0.257431	0.256493	0.0526533	0.0710823	0.993952	1.08317	1.28868	1.27858	0.00393564	0.00304234	0.00469389	0.624834	0.709218	0.692515	1.10525	1.2191	1.14167	2.02658	2.23803	2.19701
P1.1	85.9916	82.6342	82.3407	6.65885	8.16534	8.34336	0.204479	0.27027	0.256467	0.0424731	0.0536112	0.0493386	0.971993	1.34907	1.27313	0.00379191	0.00535327	0.00363126	0.905049	1.09209	1.14906	1.89332	2.37611	2.45274	3.32842	4.05397	4.1316
